# Systematic analysis of the effects of splicing on the diversity of post-translational modifications in protein isoforms using PTM-POSE

**DOI:** 10.1101/2024.01.10.575062

**Authors:** Sam Crowl, Maeve Bella Coleman, Andrew Chaphiv, Ben T. Jordan, Kristen M. Naegle

**Affiliations:** University of Virginia, Department of Biomedical Engineering and the Center for Public Health Genomics, Charlottesville, VA, 22903

## Abstract

Post-translational modifications (PTMs) and splicing are important regulatory processes for controlling protein function and activity. Despite examples of interplay between alternative splicing and cell signaling in literature, there have been few detailed analyses of the impacts of alternative splicing on PTMs, partly due to difficulties in extracting PTM information from splicing measurements. We developed a computational pipeline, PTM Projection Onto Splice Events (PTM-POSE), to identify “prospective” PTM sites in alternative isoforms and splice events recorded in databases using only the genomic coordinates of a splice event or isoform of interest. Importantly, PTM-POSE integrates various PTM-specific databases and tools to allow for deeper analysis of the individual and global impact of spliced PTMs on isoform function, protein interactions, and regulation by enzymes like kinases. Using PTM-POSE, we performed a systematic analysis of PTM diversification across isoforms annotated in the Ensembl database. We found that 32% of PTMs are excluded from at least one Ensembl isoform, with palmitoylation being most likely to be excluded (49%) and glycosylation and crotonylation exhibiting the highest constitutive rates (75% and 94%, respectively). Further, approximately 2% of prospective PTM sites exhibited altered regulatory sequences surrounding the modification site, suggesting that regulatory or binding interactions might be different in these proteoforms. When comparing splicing of phosphorylation sites to measured phosphorylation abundance in KRAS-expressing lung cells, differential inclusion of phosphorylation sites correlated with phosphorylation levels, particularly for larger changes in inclusion (*>* 20%). To better understand how splicing diversification of PTMs may alter protein function and regulatory networks in specific biological contexts, we applied PTM-POSE to exon utilization measurements from TCGASpliceSeq of prostate tumor samples from The Cancer Genome Atlas (TCGA) and identified 1,489 PTMs impacted by ESRP1-correlated splicing, a splicing factor associated with worsened prognosis. We identified protein interaction and regulatory networks that may be rewired as a result of differential inclusion of PTM sites in ribosomal and cytoskeletal proteins. We also found instances in which ESRP1-mediated splicing impacted PTMs by altering flanking residues surrounding specific phosphorylation sites that may be targets of 14-3-3 proteins and SH2 domains. In addition, SGK1 signaling was found to be influenced by ESRP1 expression through increased inclusion of SGK1 substrates in ESRP1-expressing patients. Based on validation in a separate prostate cancer cohort from the Chinese Prostate Cancer Genome and EpiGenome Atlas (CPGEA), this correlated with increased phosphorylation of SGK1 substrates, particularly when SGK1 was predicted to be active. From this work, we highlighted the extensive splicing-control of PTM sites across the transcriptome and the novel information that can be gained through inclusion of PTMs in the analysis of alternative splicing. Importantly, we have provided a publicly available python package (PTM-POSE: https://github.com/NaegleLab/PTM-POSE) and all associated data for use by the broader scientific community to allow for continued exploration of the relationship between splicing and PTMs.
