## Supplementary Table 1 for "Systematic analysis of the effects of splicing on the diversity of post-translational modifications in protein isoforms using PTM-POSE"

### Sheet: Databases
			Information available
Name	Description	Citation	PTM Function	Related Biological Processes	Perturbations	Protein Interactions	Regulatory Enzymes	Short Linear Motifs (SLiM)	Disease Associations
PhosphoSitePlus	Repository for several major classes of PTM sites and various annotations related to them. Also used to generate the ptm_coordinates dataframe	Hornbeck, Peter V., Bin Zhang, Beth Murray, Jon M. Kornhauser, Vaughan Latham, and Elzbieta Skrzypek. 2015. “PhosphoSitePlus, 2014: Mutations, PTMs and Recalibrations.” Nucleic Acids Research 43 (D1): D512–20. https://doi.org/10.1093/NAR/GKU1267.	X	X	X	X	X		X
PTMsigDB	Contains "signatures" for individual PTM sites, similar to the mSigDB database. Includes data from various other databases, including PhosphoSitePlus and iKiP	Krug, Karsten, Philipp Mertins, Bin Zhang, Peter Hornbeck, Rajesh Raju, Rushdy Ahmad, Matthew Szucs, et al. 2019. “A Curated Resource for Phosphosite-Specific Signature Analysis.” Molecular and Cellular Proteomics 18 (3): 576–93. https://doi.org/10.1074/MCP.TIR118.000943/ATTACHMENT/3A7C595E-FEB9-44A7-B45A-3E6B6D233A3C/MMC1.ZIP.			X		X
RegPhos	Contains information about the kinases responsible for phosphorylating certain residues	Lee TY, Bo-Kai Hsu J, Chang WC, Huang HD. RegPhos: a system to explore the protein kinase-substrate phosphorylation network in humans. Nucleic Acids Res. 2011 Jan;39(Database issue):D777-87. doi: 10.1093/nar/gkq970. Epub 2010 Oct 30. PMID: 21037261; PMCID: PMC3013804.					X
DEPOD	Contains information about the phosphatases responsible for phosphorylating certain residues	Nikhil P Damle, Maja Köhn, The human DEPhOsphorylation Database DEPOD: 2019 update, Database, Volume 2019, 2019, baz133, https://doi.org/10.1093/database/baz133					X
PTMcode	Contains known/predicted functional associations between PTMs in proteins. Used to assess what PTMs may influence protein interactions	Pablo Minguez, Ivica Letunic, Luca Parca, Peer Bork, PTMcode: a database of known and predicted functional associations between post-translational modifications in proteins, Nucleic Acids Research, Volume 41, Issue D1, 1 January 2013, Pages D306–D311, https://doi.org/10.1093/nar/gks1230				X
PTMInt	Contains experimentally verified protein interactions associated with PTM sites, focused on phosphorylation, acetylation, methylation, sumoylation, and glycosylation	Xiaokun Hong, Ningshan Li, Jiyang Lv, Yan Zhang, Jing Li, Jian Zhang, Hai-Feng Chen, PTMint database of experimentally verified PTM regulation on protein–protein interaction, Bioinformatics, Volume 39, Issue 1, January 2023, btac823, https://doi.org/10.1093/bioinformatics/btac823				X
ELM	Contains experimentally validated short linear motifs (SLiMs) known to be important for facilitating various types of protein interactions, including some PTM-specific interactions like those of SH2 domains or 14-3-3 proteins	Holger Dinkel, Sushama Michael, Robert J. Weatheritt, Norman E. Davey, Kim Van Roey, Brigitte Altenberg, Grischa Toedt, Bora Uyar, Markus Seiler, Aidan Budd, Lisa Jödicke, Marcel A. Dammert, Christian Schroeter, Maria Hammer, Tobias Schmidt, Peter Jehl, Caroline McGuigan, Magdalena Dymecka, Claudia Chica, Katja Luck, Allegra Via, Andrew Chatr-aryamontri, Niall Haslam, Gleb Grebnev, Richard J. Edw…						X
OmniPath	Database that combines molecular biology data from over a 100 databases, including data for enzyme-substrate interactions (this is what is used for PTM-POSE)	Türei, Dénes, Alberto Valdeolivas, Lejla Gul, Nicolàs Palacio‐Escat, Michal Klein, Olga Ivanova, Márton Ölbei, et al. 2021. “Integrated Intra‐ and Intercellular Signaling Knowledge for Multicellular Omics Analysis.” Molecular Systems Biology 17 (3): e9923. https://doi.org/10.15252/msb.20209923.					X

### Sheet: External Tools
	Name	Description	Citation
PTM-Specific	KSTAR	Predicts kinase activity from phosphoproteomic data using an ensembl-based network approach that attempts to overcome study bias in phosphoproteomic experiments and kinase-substrate predictions. Adapted for use with PTM-POSE	Crowl, Sam, Ben T. Jordan, Hamza Ahmed, Cynthia X. Ma, and Kristen M. Naegle. 2022. “KSTAR: An Algorithm to Predict Patient-Specific Kinase Activities from Phosphoproteomic Data.” Nature Communications 2022 13:1 13 (1): 1–16. https://doi.org/10.1038/s41467-022-32017-5.
	Kinase-Library	Motif-based scoring of phosphopeptides and kinase motif-enrichment analysis	Johnson, Jared L., Tomer M. Yaron, Emily M. Huntsman, Alexander Kerelsky, Junho Song, Amit Regev, Ting Yu Lin, et al. 2023. “An Atlas of Substrate Specificities for the Human Serine/Threonine Kinome.” Nature 2023 613:7945 613 (7945): 759–66. https://doi.org/10.1038/s41586-022-05575-3.
	KSEA	Commonly used approach to predict kinase-substrate enrichment from phosphoproteomic data, adapted for all enzyme-substrate interactions and with splicing datasets. Based on method described for KSEA web app	Wiredja, Danica D, Mehmet Koyutürk, and Mark R Chance. 2017. “The KSEA App: A Web-Based Tool for Kinase Activity Inference from Quantitative Phosphoproteomics.” Bioinformatics 33 (21): 3489–91. https://doi.org/10.1093/BIOINFORMATICS/BTX415.
Exon-Specific	NEASE	Network based approach to exon set enrichment, for identifying functional changes from splicing exons and events	Louadi, Zakaria, Maria L. Elkjaer, Melissa Klug, Chit Tong Lio, Amit Fenn, Zsolt Illes, Dario Bongiovanni, et al. 2021. “Functional Enrichment of Alternative Splicing Events with NEASE Reveals Insights into Tissue Identity and Diseases.” Genome Biology 2021 22:1 22 (1): 1–22. https://doi.org/10.1186/S13059-021-02538-1.
Gene-Specific	EnrichR/GSEApy	Web-based tool for performing overrepresentation analysis using many different gene sets available across bioinformatics	Fang, Zhuoqing, Xinyuan Liu, and Gary Peltz. 2023. “GSEApy: A Comprehensive Package for Performing Gene Set Enrichment Analysis in Python.” Bioinformatics 39 (1). https://doi.org/10.1093/BIOINFORMATICS/BTAC757.
