## Supplementary Table 2 for "Systematic analysis of the effects of splicing on the diversity of post-translational modifications in protein isoforms using PTM-POSE"

### Sheet: Molecular Function Enrichment
Function	Number of PTMs in Proteome with Function	Number that are Constitutive	Fraction that are Constitutive	Odds Ratio	Adjusted p-value
intracellular localization	2822	1815	0.643161	0.815857	8.41628e-06
protein stabilization	1043	643	0.616491	0.728102	1.22514e-05
protein conformation	752	462	0.614362	0.721749	0.000167349
unknown	379438	261257	0.688537	1.08781	0.000637536
receptor desensitization	139	116	0.834532	2.287	0.000637536
molecular association	5253	3487	0.663811	0.893759	0.000637536
enzymatic activity	1955	1268	0.648593	0.835969	0.000706201
activity	1786	1160	0.649496	0.839372	0.00154887
sumoylation	85	43	0.505882	0.464055	0.00162226
phosphorylation	1243	802	0.645213	0.823927	0.00318739
receptor recycling	53	27	0.509434	0.47073	0.016192
protein processing	70	38	0.542857	0.538284	0.0281228
ubiquitination	913	602	0.659365	0.877264	0.121038
protein degradation	1483	988	0.666217	0.90451	0.129072
succinylation	2	0	0	0	0.162169
O-GlcNAc glycosylation	7	7	1	inf	0.167342
O-GalNAc glycosylation	7	7	1	inf	0.167342
receptor inactivation	12	10	0.833333	2.26678	0.504076
neddylation	8	7	0.875	3.17348	0.590459
ADP-ribosylation	3	3	1	inf	0.696196
receptor internalization	240	169	0.704167	1.07914	0.745257
acetylation	132	88	0.666667	0.906663	0.745257
palmitoylation	6	4	0.666667	0.906692	1
N-GlcNAc glycosylation	1	1	1	inf	1
methylation	51	35	0.686275	0.991695	1

### Sheet: Biological Process Enrichment
Process	Number of PTMs in Proteome associated with Process	Number that are Constitutive	Fraction that are Constitutive	Odds Ratio	Adjusted p-value
apoptosis	1144	712	0.622378	0.746509	5.05789e-05
DNA repair	377	227	0.602122	0.685799	0.00442768
RNA stability	61	29	0.47541	0.410782	0.00491905
cell motility	1033	663	0.64182	0.811883	0.00780192
cell growth	1778	1167	0.656355	0.865298	0.0162297
neural plasticity	42	20	0.47619	0.41209	0.0162297
unknown	382358	263195	0.688347	1.07366	0.0164412
carcinogenesis	1397	915	0.654975	0.860129	0.021126
cell adhesion	318	199	0.625786	0.757938	0.0403131
endocytosis	113	66	0.584071	0.636525	0.0403131
autophagy	280	175	0.625	0.755418	0.0435828
RNA splicing	71	55	0.774648	1.55849	0.208626
transcription	2650	1789	0.675094	0.941581	0.234686
cell differentiation	306	199	0.650327	0.843024	0.234686
cytoskeletal reorganization	800	533	0.66625	0.904806	0.241958
signaling pathway regulation	1182	795	0.672589	0.931089	0.322103
chromatin organization	159	116	0.72956	1.22308	0.357738
translation	165	111	0.672727	0.931851	0.74971
exocytosis	72	48	0.666667	0.906677	0.74971
cell cycle regulation	1450	998	0.688276	1.00098	1

### Sheet: Kinase-Substrate Enrichment
Kinase	Number of PTMs in Proteome associated with Process	Number that are Constitutive	Fraction that are Constitutive	Odds Ratio	Adjusted p-value
LRRK2	75	28	0.373333	0.269999	1.45033e-05
GRK2	64	61	0.953125	9.21981	7.06925e-05
TTK	66	27	0.409091	0.313783	0.000658126
IKBKB	76	34	0.447368	0.36691	0.00248042
PRKAA1	143	75	0.524476	0.499869	0.00507398
CSNK1D	74	34	0.459459	0.385262	0.00507398
IKKB	40	15	0.375	0.271964	0.00507398
BUB1	26	26	1	inf	0.00544611
GRK_GROUP	26	26	1	inf	0.00544611
PDGFRA	8	0	0	0	0.00544611
RAF1	17	4	0.235294	0.139477	0.00864613
PLK1	279	163	0.584229	0.636802	0.0136983
unknown	379599	261355	0.688503	1.08218	0.0140096
ERBB2	18	5	0.277778	0.174347	0.0174363
ULK2	9	1	0.111111	0.0566641	0.0229287
MAP2K_GROUP	13	3	0.230769	0.135993	0.0339497
TIE2	6	0	0	0	0.0339497
SRPK1	19	6	0.315789	0.209217	0.0339497
CAMK2A	132	108	0.818182	2.04046	0.0339497
SRC	573	357	0.623037	0.748938	0.0339497
BTK	23	8	0.347826	0.241759	0.0339497
IKBKE	41	18	0.439024	0.354746	0.0339497
MAPK14	193	112	0.580311	0.626686	0.0460984
TRPM7	55	48	0.872727	3.109	0.0506612
TYK2	12	3	0.25	0.151104	0.0542614
ULK3	5	0	0	0	0.0670105
TRKA	5	0	0	0	0.0670105
FLT1	5	0	0	0	0.0670105
PKG_GROUP	18	6	0.333333	0.226653	0.0670105
RSK_GROUP	21	8	0.380952	0.278958	0.0781318
IRAK4	33	30	0.909091	4.53381	0.0818275
EPHA2	15	15	1	inf	0.0855493
ROCK_GROUP	15	15	1	inf	0.0855493
TNIK	7	1	0.142857	0.0755534	0.0855493
PASK	7	1	0.142857	0.0755534	0.0855493
AKT2	60	51	0.85	2.56923	0.0855493
DYRK1A	26	11	0.423077	0.332423	0.0858518
MAP2K7	9	2	0.222222	0.12952	0.0858518
STK26	11	3	0.272727	0.169994	0.0858518
DYRK2	27	25	0.925926	5.6672	0.0870582
LATS1	17	6	0.352941	0.24726	0.0903653
BRAF	17	6	0.352941	0.24726	0.0903653
LYN	128	102	0.796875	1.77879	0.10095
GRK3	14	14	1	inf	0.102568
PTK2	29	13	0.448276	0.368309	0.107337
MST1	25	23	0.92	5.21379	0.117909
ACVRL1	4	0	0	0	0.118842
EPHA3	4	0	0	0	0.118842
CSF1R	4	0	0	0	0.118842
IKKE	4	0	0	0	0.118842
TGFBR2	18	7	0.388889	0.288471	0.118842
INSR	58	49	0.844828	2.46846	0.118842
JAK2	52	27	0.519231	0.489557	0.119825
RET	32	15	0.46875	0.399973	0.128584
GRK4	12	4	0.333333	0.226659	0.131336
CK1E	12	4	0.333333	0.226659	0.131336
ARAF	6	1	0.166667	0.0906649	0.135726
PKM	10	3	0.3	0.19428	0.135726
STK38	10	3	0.3	0.19428	0.135726
IGF1R	29	26	0.896552	3.92924	0.145966
FGR	17	7	0.411765	0.317321	0.18051
CAMK2_GROUP	22	20	0.909091	4.53368	0.208657
FRAP	23	21	0.913043	4.76038	0.208657
MAP3K5	27	24	0.888889	3.62697	0.208657
BMX	19	8	0.421053	0.329683	0.208657
IKK_GROUP	34	17	0.5	0.453307	0.222964
AURC	3	0	0	0	0.267266
QSK	3	0	0	0	0.267266
CDK18	3	0	0	0	0.267266
MNAT1	3	0	0	0	0.267266
PRKAR1A	3	0	0	0	0.267266
EIF2AK4	3	0	0	0	0.267266
IRAK1	16	15	0.9375	6.80044	0.267266
OXSR1	16	15	0.9375	6.80044	0.267266
ABL1	215	133	0.618605	0.735166	0.267266
PRKD1	66	37	0.560606	0.578343	0.267266
AURKB	188	143	0.760638	1.44085	0.267266
TXK	7	2	0.285714	0.18133	0.267266
TRKB	7	2	0.285714	0.18133	0.267266
NTRK1	5	1	0.2	0.113332	0.267266
MST1R	5	1	0.2	0.113332	0.267266
DDR1	5	1	0.2	0.113332	0.267266
TEC	10	10	1	inf	0.267266
ERK5(MAPK7)	18	8	0.444444	0.362654	0.270576
CDK6	40	21	0.525	0.501022	0.270576
STK11	35	18	0.514286	0.479974	0.29224
MAP3K7	41	22	0.536585	0.524883	0.29224
VRK1	14	6	0.428571	0.339991	0.300651
GSK3A	66	53	0.80303	1.84841	0.305594
ATM	286	181	0.632867	0.781326	0.312561
GSK3B	347	256	0.737752	1.2756	0.3151
PIM1	55	31	0.563636	0.585518	0.368633
PRKG1	47	26	0.553191	0.561237	0.368633
RPS6KA3	47	26	0.553191	0.561237	0.368633
BARK1	33	28	0.848485	2.53887	0.368633
MAP4K1	12	5	0.416667	0.323803	0.368633
MAPK15	12	5	0.416667	0.323803	0.368633
PDGFRB	28	24	0.857143	2.7202	0.390896
FLT3	9	9	1	inf	0.390896
MAP3K3	9	9	1	inf	0.390896
PKCA	251	186	0.741036	1.29746	0.445334
MAPK3	312	200	0.641026	0.809396	0.445334
EEF2K	13	12	0.923077	5.44029	0.445334
NME1	6	2	0.333333	0.226665	0.455804
ILK	10	4	0.4	0.302217	0.455804
AMPKA1	10	4	0.4	0.302217	0.455804
FAK	10	4	0.4	0.302217	0.455804
PRKCA	417	270	0.647482	0.832499	0.455804
CDK3	15	7	0.466667	0.396658	0.490321
AUTOCATALYSIS	323	208	0.643963	0.819817	0.495842
CHAK1	4	1	0.25	0.151111	0.495842
STK16	4	1	0.25	0.151111	0.495842
SRC_GROUP	4	1	0.25	0.151111	0.495842
TBK1	60	35	0.583333	0.63463	0.495842
TEK	2	0	0	0	0.499191
CASK	2	0	0	0	0.499191
EPHA8	2	0	0	0	0.499191
RHEB	2	0	0	0	0.499191
STYK1	2	0	0	0	0.499191
MAPK4	2	0	0	0	0.499191
TYR-KINASES	2	0	0	0	0.499191
FMS	2	0	0	0	0.499191
LRRK1	2	0	0	0	0.499191
TESK2	2	0	0	0	0.499191
PKN2	2	0	0	0	0.499191
MAP2K	2	0	0	0	0.499191
LIMK2	2	0	0	0	0.499191
EGFR	109	67	0.614679	0.723118	0.499191
RSK2	28	15	0.535714	0.523059	0.499191
PRKCG	22	19	0.863636	2.87129	0.499191
PLK4	22	19	0.863636	2.87129	0.499191
ERK2(MAPK1)	196	124	0.632653	0.780653	0.499191
P38D(MAPK13)	7	7	1	inf	0.499191
UHMK1	7	7	1	inf	0.499191
KDR	7	7	1	inf	0.499191
NEK7	7	7	1	inf	0.499191
MAP3K10	7	7	1	inf	0.499191
CDK1	583	383	0.656947	0.86796	0.499191
ATR	115	71	0.617391	0.731457	0.499191
TGFBR1	11	5	0.454545	0.377773	0.499191
CK1A	16	8	0.5	0.453325	0.499191
CAMK2D	16	8	0.5	0.453325	0.499191
PKCG	29	24	0.827586	2.17614	0.499191
ITK	17	15	0.882353	3.40019	0.499191
MST2	8	3	0.375	0.271997	0.499191
CHEK1	174	110	0.632184	0.77909	0.499191
CLK1	12	11	0.916667	4.98692	0.499191
CSNK2A1	625	412	0.6592	0.876696	0.499191
PRKCD	110	68	0.618182	0.733914	0.499191
PRKCE	59	35	0.59322	0.661079	0.499191
MET	40	23	0.575	0.613311	0.499191
JAK1	24	13	0.541667	0.535745	0.499191
ROCK1	74	57	0.77027	1.52014	0.516131
PKA_GROUP	253	163	0.644269	0.820943	0.519483
PLK3	34	19	0.558824	0.574202	0.520282
CDK4	77	47	0.61039	0.710184	0.535721
VRK2	9	4	0.444444	0.362664	0.558648
RPS6KB2	9	4	0.444444	0.362664	0.558648
PRKAG2	9	4	0.444444	0.362664	0.558648
PTK6	14	7	0.5	0.453327	0.558648
MAPKAPK5	14	7	0.5	0.453327	0.558648
PLK2	14	7	0.5	0.453327	0.558648
AKT1	327	213	0.651376	0.846911	0.558648
NEK6	21	11	0.52381	0.498655	0.558648
MTOR	117	88	0.752137	1.37578	0.578845
JNK2(MAPK9)	22	12	0.545455	0.543989	0.598251
CAMK4	15	13	0.866667	2.94681	0.599701
TLK1	5	2	0.4	0.302222	0.629392
P38_GROUP	5	2	0.4	0.302222	0.629392
LIMK1	5	2	0.4	0.302222	0.629392
BLK	6	6	1	inf	0.64335
CAMKK1	6	6	1	inf	0.64335
CDKL5	6	6	1	inf	0.64335
MAP3K1	6	6	1	inf	0.64335
CDK19	6	6	1	inf	0.64335
RHOK	6	6	1	inf	0.64335
RIPK2	6	6	1	inf	0.64335
SRC-TYPE TYR-KINASES	6	6	1	inf	0.64335
CLK2	11	10	0.909091	4.53355	0.64335
MAPK1	360	236	0.655556	0.86269	0.64335
CDC2	158	101	0.639241	0.803215	0.644095
RSK3	36	21	0.583333	0.634649	0.671149
CDK5	126	80	0.634921	0.788357	0.680966
GPRK5	18	15	0.833333	2.26678	0.686006
MAPKAPK3	7	3	0.428571	0.339999	0.686006
EPHB2	7	3	0.428571	0.339999	0.686006
MARK2	20	11	0.55	0.554066	0.713455
P70S6K_GROUP	3	1	0.333333	0.226668	0.725572
P70S6KB	3	1	0.333333	0.226668	0.725572
MLK3	3	1	0.333333	0.226668	0.725572
MARK_GROUP	3	1	0.333333	0.226668	0.725572
HASPIN	3	1	0.333333	0.226668	0.725572
AAK1	3	1	0.333333	0.226668	0.725572
DAPK2	3	1	0.333333	0.226668	0.725572
PKCH	3	1	0.333333	0.226668	0.725572
STK25	3	1	0.333333	0.226668	0.725572
RAF	3	1	0.333333	0.226668	0.725572
PKB_GROUP	66	41	0.621212	0.743441	0.725572
MAPK_GROUP	54	33	0.611111	0.712358	0.725572
PRKG2	13	7	0.538462	0.528886	0.725572
P38G(MAPK12)	14	12	0.857143	2.72013	0.73499
MAPK7	23	13	0.565217	0.589324	0.75613
ZAP70	33	26	0.787879	1.68391	0.760843
PKC_GROUP	182	118	0.648352	0.835776	0.760843
RPS6KA5	15	8	0.533333	0.51809	0.760843
PRKD2	15	8	0.533333	0.51809	0.760843
PRKCH	15	8	0.533333	0.51809	0.760843
PRKAB1	8	4	0.5	0.453333	0.760843
PAK6	8	4	0.5	0.453333	0.760843
CDK_GROUP	61	38	0.622951	0.748963	0.762498
PKCD	61	38	0.622951	0.748963	0.762498
GRK5	17	14	0.823529	2.11565	0.835164
PINK1	10	5	0.5	0.453331	0.839551
MAP3K11	10	5	0.5	0.453331	0.839551
DYRK1B	10	5	0.5	0.453331	0.839551
RIOK3	1	0	0	0	0.852032
MYLK3	1	0	0	0	0.852032
KSR1	1	0	0	0	0.852032
BMP2K	1	0	0	0	0.852032
LEGIONELLA ANKX	1	0	0	0	0.852032
MLTK	1	0	0	0	0.852032
STK17A	1	0	0	0	0.852032
TP53RK	1	0	0	0	0.852032
CAMK1G	1	0	0	0	0.852032
MRE11A	1	0	0	0	0.852032
MPSK1	1	0	0	0	0.852032
MLK2	1	0	0	0	0.852032
SRMS	1	0	0	0	0.852032
TRPM6	1	0	0	0	0.852032
MYLK2	1	0	0	0	0.852032
PRPF4B	1	0	0	0	0.852032
PIKFYVE	1	0	0	0	0.852032
DEPENDENT ON Y-167	1	0	0	0	0.852032
GRK7	1	0	0	0	0.852032
ERN1	1	0	0	0	0.852032
PIK3R1	1	0	0	0	0.852032
IKBKG	1	0	0	0	0.852032
PRPK	1	0	0	0	0.852032
HIPK4	1	0	0	0	0.852032
NRK	1	0	0	0	0.852032
PKD3	1	0	0	0	0.852032
PRP4	1	0	0	0	0.852032
MELK	29	23	0.793103	1.73787	0.852032
CDK16	4	4	1	inf	0.852032
TAOK1	4	4	1	inf	0.852032
EPHA4	4	4	1	inf	0.852032
CDC42BP	4	4	1	inf	0.852032
RON	4	4	1	inf	0.852032
PDK3	4	4	1	inf	0.852032
PHKG1	4	4	1	inf	0.852032
PIK3CG	4	4	1	inf	0.852032
NEK11	4	4	1	inf	0.852032
TTBK1	4	4	1	inf	0.852032
CK2B	4	4	1	inf	0.852032
STK10	4	4	1	inf	0.852032
CDK9	43	33	0.767442	1.49609	0.852032
DAPK1	30	18	0.6	0.679991	0.852032
CDC42BPA	5	5	1	inf	0.852032
PDK2	5	5	1	inf	0.852032
MARK3	5	5	1	inf	0.852032
SMMLCK	5	5	1	inf	0.852032
PDK4	5	5	1	inf	0.852032
STK24	5	5	1	inf	0.852032
PYK2	11	6	0.545455	0.543999	0.852032
JAK3	21	17	0.809524	1.92676	0.852032
CDK7	48	30	0.625	0.755542	0.852032
PKCB	50	38	0.76	1.43564	0.852032
JNK_GROUP	13	11	0.846154	2.49344	0.852032
SGK_GROUP	23	18	0.782609	1.63207	0.852032
CSNK1G2	6	3	0.5	0.453335	0.852032
BMPR1B	6	3	0.5	0.453335	0.852032
ABL	6	3	0.5	0.453335	0.852032
RIPK3	6	3	0.5	0.453335	0.852032
CAMKK2	6	3	0.5	0.453335	0.852032
SIK	6	3	0.5	0.453335	0.852032
PIM3	6	3	0.5	0.453335	0.852032
MAP3K8	25	15	0.6	0.679994	0.852032
PKCZ	25	15	0.6	0.679994	0.852032
NEK9	14	8	0.571429	0.604443	0.852032
MAP2K4	14	8	0.571429	0.604443	0.852032
FGFR3	14	8	0.571429	0.604443	0.852032
MAPK8	131	95	0.725191	1.19639	0.852032
CSNK2B	41	31	0.756098	1.40541	0.852032
CHUK	42	32	0.761905	1.45075	0.852032
KIT	15	12	0.8	1.8134	0.865663
PKCT	15	12	0.8	1.8134	0.865663
MARK1	17	10	0.588235	0.647617	0.890176
CHK2	17	10	0.588235	0.647617	0.890176
AURA	30	23	0.766667	1.48959	0.890176
RPS6KA1	69	51	0.73913	1.28452	0.890176
PKG1	31	19	0.612903	0.71777	0.890176
CSNK1G1	7	6	0.857143	2.72009	0.902689
BRSK1	7	6	0.857143	2.72009	0.902689
YES	7	6	0.857143	2.72009	0.902689
PHK_GROUP	7	6	0.857143	2.72009	0.902689
NEK2	32	20	0.625	0.755551	0.902689
FAM20C	8	7	0.875	3.17345	0.902689
FES	8	7	0.875	3.17345	0.902689
PAK_GROUP	8	7	0.875	3.17345	0.902689
CAMK1A	8	7	0.875	3.17345	0.902689
CDK2	400	268	0.67	0.920341	0.902689
FER	19	15	0.789474	1.70007	0.902689
LKB1	20	12	0.6	0.679998	0.913355
CHK1	20	12	0.6	0.679998	0.913355
MERTK	9	5	0.555556	0.566669	0.916297
DNAPK	37	28	0.756757	1.41044	0.92178
LCK	116	76	0.655172	0.861309	0.928059
DAPK3	21	13	0.619048	0.736667	0.932478
PKN1	22	17	0.772727	1.54139	0.943068
CHEK2	65	42	0.646154	0.827814	0.958036
MKNK2	10	6	0.6	0.680005	0.975256
CDK14	10	6	0.6	0.680005	0.975256
MKNK1	10	6	0.6	0.680005	0.975256
MAP2K3	10	6	0.6	0.680005	0.975256
PDKC	2	1	0.5	0.453339	0.986257
TLK2	2	1	0.5	0.453339	0.986257
RAD17	2	1	0.5	0.453339	0.986257
NEK3	2	1	0.5	0.453339	0.986257
MASTL	2	1	0.5	0.453339	0.986257
TESK1	2	1	0.5	0.453339	0.986257
HIPK3	2	1	0.5	0.453339	0.986257
TYRO3	2	1	0.5	0.453339	0.986257
FRK	2	1	0.5	0.453339	0.986257
GAK	2	1	0.5	0.453339	0.986257
RHEBL1	2	1	0.5	0.453339	0.986257
PIK3C2A	2	1	0.5	0.453339	0.986257
PCK1	2	1	0.5	0.453339	0.986257
CILK1	2	1	0.5	0.453339	0.986257
PAK	2	1	0.5	0.453339	0.986257
YSK1	2	1	0.5	0.453339	0.986257
EG3 KINASE	2	1	0.5	0.453339	0.986257
STK3	27	17	0.62963	0.770666	0.986257
PDHK4	3	3	1	inf	0.986802
CDK11A	3	3	1	inf	0.986802
PDHK3	3	3	1	inf	0.986802
FLT4	3	3	1	inf	0.986802
CDC42BPB	3	3	1	inf	0.986802
GPRK4	3	3	1	inf	0.986802
NDR1	3	3	1	inf	0.986802
PKCI	3	3	1	inf	0.986802
PDGFR_GROUP	3	3	1	inf	0.986802
MATK	3	3	1	inf	0.986802
BARK2	3	3	1	inf	0.986802
DYRK3	3	3	1	inf	0.986802
MER	3	3	1	inf	0.986802
PRKAR2B	3	3	1	inf	0.986802
DSDNA KINASE	3	3	1	inf	0.986802
LOK	3	3	1	inf	0.986802
EPHB1	3	3	1	inf	0.986802
BCR	3	3	1	inf	0.986802
EPHB4	3	3	1	inf	0.986802
BLVRA	3	3	1	inf	0.986802
DAPK_GROUP	3	3	1	inf	0.986802
PRKCQ	32	24	0.75	1.36006	0.986802
BCR/ABL	14	11	0.785714	1.66228	0.986802
MAP2K6	14	11	0.785714	1.66228	0.986802
PTK2B	15	9	0.6	0.680001	0.986802
CAMK2B	15	9	0.6	0.680001	0.986802
FGFR1	35	26	0.742857	1.30968	0.986802
HIPK2	63	46	0.730159	1.22673	0.986802
SGK1	63	46	0.730159	1.22673	0.986802
SLK	4	2	0.5	0.453337	0.986802
FGFR4	4	2	0.5	0.453337	0.986802
GTF2F1	4	2	0.5	0.453337	0.986802
STK38L	4	2	0.5	0.453337	0.986802
MAP3K_GROUP	4	2	0.5	0.453337	0.986802
PAK3	4	2	0.5	0.453337	0.986802
MAP4K3	4	2	0.5	0.453337	0.986802
PDHK2	4	2	0.5	0.453337	0.986802
WNK3	4	2	0.5	0.453337	0.986802
AKT3	16	10	0.625	0.75556	0.986802
PRKAA2	38	28	0.736842	1.26938	0.986802
HCK	39	25	0.641026	0.80952	0.986802
P70S6K	19	12	0.631579	0.777147	0.986802
YES1	19	12	0.631579	0.777147	0.986802
AURKA	122	87	0.713115	1.12692	0.986802
CSNK2A2	20	15	0.75	1.36004	0.996942
AURKC	5	3	0.6	0.680008	1
PKG2	5	3	0.6	0.680008	1
TAOK2	5	3	0.6	0.680008	1
ACK	5	3	0.6	0.680008	1
PRKACB	5	3	0.6	0.680008	1
NPM/ALK	5	3	0.6	0.680008	1
ABL2(ARG)	5	3	0.6	0.680008	0.999328
MYO3A	5	3	0.6	0.680008	0.999328
PIK3CA	6	5	0.833333	2.26673	1
TAF1	6	5	0.833333	2.26673	1
SMG1	6	5	0.833333	2.26673	1
RIPK1	6	5	0.833333	2.26673	1
NLK	26	17	0.653846	0.856302	1
PAK4	28	18	0.642857	0.816002	1
AMPKA2	7	4	0.571429	0.604449	1
SGK3	7	4	0.571429	0.604449	1
PKD_GROUP	7	4	0.571429	0.604449	1
MAP4K4	7	4	0.571429	0.604449	1
ULK1	66	44	0.666667	0.906667	1
SYK	70	50	0.714286	1.13338	1
GRK6	8	5	0.625	0.755564	1
MAP2K2	8	5	0.625	0.755564	1
NUAK1	8	5	0.625	0.755564	1
PBK	8	5	0.625	0.755564	1
P38B(MAPK11)	8	5	0.625	0.755564	1
RSK5	8	5	0.625	0.755564	1
CSNK1A1	136	96	0.705882	1.08805	1
AMPK_GROUP	35	23	0.657143	0.868893	1
MAPKAPK2	79	53	0.670886	0.924104	1
P38A(MAPK14)	85	57	0.670588	0.922857	1
MAPK10	10	8	0.8	1.81339	1
NEK1	11	7	0.636364	0.793342	1
IKKA	11	7	0.636364	0.793342	1
RSK1	11	7	0.636364	0.793342	1
BRK	11	7	0.636364	0.793342	1
CDC7	49	35	0.714286	1.13337	1
ALK	12	9	0.75	1.36004	1
GSK3	13	10	0.769231	1.51116	1
CDK8	14	9	0.642857	0.816008	1
ABL2	15	10	0.666667	0.906679	1
AXL	15	10	0.666667	0.906679	1
LATS2	15	10	0.666667	0.906679	1
MAP3K14	15	10	0.666667	0.906679	1
FYN	169	118	0.698225	1.04893	1
EIF2AK2	18	12	0.666667	0.906679	1
PKR	18	12	0.666667	0.906679	1
STK39	19	14	0.736842	1.26937	1
MAPK12	20	13	0.65	0.841912	1
MAP2K1	25	18	0.72	1.16575	1
ROCK2	25	18	0.72	1.16575	1
STK4	26	19	0.730769	1.23051	1
PRKDC	126	88	0.698413	1.04986	1
MAPK11	31	21	0.677419	0.952013	1
PDPK1	34	23	0.676471	0.947891	1
CK2_GROUP	156	109	0.698718	1.05139	1
PRKCI	41	29	0.707317	1.09559	1
CSNK1E	44	31	0.704545	1.08105	1
MAPK9	47	32	0.680851	0.967124	1
PAK2	53	36	0.679245	0.960012	1
PRKCB	75	51	0.68	0.963343	1
PAK1	79	54	0.683544	0.979213	1
CK2A2	79	54	0.683544	0.979213	1
PRKCZ	80	56	0.7	1.05781	1
CK2A	89	62	0.696629	1.04102	1
ERK1(MAPK3)	109	76	0.697248	1.04407	1
PRKACA	626	432	0.690096	1.00952	1
CLK3	1	1	1	inf	1
RORC	2	2	1	inf	1
WEE2	1	1	1	inf	1
WNK1	11	8	0.727273	1.20892	1
WEE1	5	4	0.8	1.81338	1
RPS6KA2	7	5	0.714286	1.13336	1
WNK4	6	4	0.666667	0.906681	1
RPS6KA4	4	3	0.75	1.36003	1
CLIK1L	1	1	1	inf	1
CRIK	2	2	1	inf	1
CLK4	1	1	1	inf	1
WNK2	3	2	0.666667	0.906682	1
VRK3	1	1	1	inf	1
CSK	10	7	0.7	1.0578	1
STK33	1	1	1	inf	1
BAZ1B	1	1	1	inf	1
CDK11B	2	2	1	inf	1
STK19	1	1	1	inf	1
CDK20	2	2	1	inf	1
CDKL2	1	1	1	inf	1
CERT1	1	1	1	inf	1
SRPK2	4	3	0.75	1.36003	1
CDK10	2	2	1	inf	1
CDC24	1	1	1	inf	1
CDC21	1	1	1	inf	1
CCRK	1	1	1	inf	1
CCDPK	2	2	1	inf	1
SIK2	9	6	0.666667	0.906681	1
CAMK2G	3	2	0.666667	0.906682	1
RPS6KB1	46	32	0.695652	1.03621	1
SIK1	1	1	1	inf	1
TNK2	7	5	0.714286	1.13336	1
CAMK1AD	1	1	1	inf	1
CAMK1	12	8	0.666667	0.90668	1
CAMK	1	1	1	inf	1
SHB	1	1	1	inf	1
CAM-KI_GROUP	3	2	0.666667	0.906682	1
CK	2	2	1	inf	1
TSSK4	1	1	1	inf	1
BRSK2	6	4	0.666667	0.906681	1
CDK12	2	2	1	inf	1
CK1D	5	4	0.8	1.81338	1
CK1_GROUP	53	37	0.698113	1.04836	1
TTN	1	1	1	inf	1
CIT	2	2	1	inf	1
TTBK2	8	6	0.75	1.36003	1
ERK7(MAPK15)	2	2	1	inf	1
ACVR1B	2	2	1	inf	1
MSK2	5	4	0.8	1.81338	1
MST3	2	2	1	inf	1
KIS	3	2	0.666667	0.906682	1
MYLK	5	4	0.8	1.81338	1
JNK3(MAPK10)	9	6	0.666667	0.906681	1
JNK1(MAPK8)	64	44	0.6875	0.997351	1
MYT1	1	1	1	inf	1
NDR2	1	1	1	inf	1
JAK_GROUP	3	2	0.666667	0.906682	1
JAK	1	1	1	inf	1
ISOFORM HMG-Y	1	1	1	inf	1
NEK8	1	1	1	inf	1
INISOFORM HMG-I	3	2	0.666667	0.906682	1
NIK	6	4	0.666667	0.906681	1
IN FORMPHOSPHORYLASE A	1	1	1	inf	1
NME2	3	2	0.666667	0.906682	1
NTRK2	5	4	0.8	1.81338	1
NUAK2	1	1	1	inf	1
OSR1	4	3	0.75	1.36003	1
ALK4	2	2	1	inf	1
ALPK1	1	1	1	inf	1
MSK1	28	19	0.678571	0.957051	1
ICK	1	1	1	inf	1
LMTK2	3	2	0.666667	0.906682	1
MOS	2	2	1	inf	1
MAP4K5	1	1	1	inf	1
MAP4K2	3	2	0.666667	0.906682	1
MAPK13	10	7	0.7	1.0578	1
ZRANB2	1	1	1	inf	1
MAP3K6	6	4	0.666667	0.906681	1
MAP3K4	1	1	1	inf	1
MAPK6	3	2	0.666667	0.906682	1
MAP3K20	4	3	0.75	1.36003	1
MAP3K2	3	2	0.666667	0.906682	1
MAP3K13	1	1	1	inf	1
MAP3K12	2	2	1	inf	1
MAP3K	2	2	1	inf	1
MARK4	2	2	1	inf	1
MAP2K5	2	2	1	inf	1
MINK	1	1	1	inf	1
MINK1	1	1	1	inf	1
MLK1	1	1	1	inf	1
MAK	2	2	1	inf	1
LTK	1	1	1	inf	1
MNK1	2	2	1	inf	1
MNK2	1	1	1	inf	1
MRCKA	2	2	1	inf	1
HUNK	1	1	1	inf	1
HSPA5	1	1	1	inf	1
HRI	2	2	1	inf	1
PKN3	4	3	0.75	1.36003	1
ADCK5	1	1	1	inf	1
ERK3(MAPK6)	3	2	0.666667	0.906682	1
ERBB4	3	2	0.666667	0.906682	1
PNCK	4	3	0.75	1.36003	1
EPHB3	1	1	1	inf	1
PRKAR2A	1	1	1	inf	1
EPHA1	1	1	1	inf	1
ENPP3	1	1	1	inf	1
EIF2AK3	2	2	1	inf	1
EIF2AK1	2	2	1	inf	1
DYRK4	1	1	1	inf	1
PRKD3	5	4	0.8	1.81338	1
PRKRIR	1	1	1	inf	1
PRKX	2	2	1	inf	1
DMPK_GROUP	1	1	1	inf	1
DMPK1	2	2	1	inf	1
DMPK	1	1	1	inf	1
PTPN11	1	1	1	inf	1
QIK	3	2	0.666667	0.906682	1
CSNK1G3	1	1	1	inf	1
PKMYT1	2	2	1	inf	1
FCGR3A	1	1	1	inf	1
PKD2	2	2	1	inf	1
PKD1	15	11	0.733333	1.2467	1
PAK5	6	4	0.666667	0.906681	1
HIPK1	3	2	0.666667	0.906682	1
HGK	1	1	1	inf	1
PDHK1	2	2	1	inf	1
PDK1	63	44	0.698413	1.04985	1
GTF2H1	2	2	1	inf	1
PEK	1	1	1	inf	1
PGK1	2	2	1	inf	1
PHK	7	5	0.714286	1.13336	1
PHKA1	5	4	0.8	1.81338	1
CSNK1A1L	1	1	1	inf	1
GSK3_GROUP	13	9	0.692308	1.02002	1
PIK3CD	1	1	1	inf	1
ALTERNATE	1	1	1	inf	1
GRK1	1	1	1	inf	1
PIM2	13	9	0.692308	1.02002	1
GPRK6	8	6	0.75	1.36003	1
PKA	1	1	1	inf	1
GCK	1	1	1	inf	1
PKCE	24	17	0.708333	1.10098	1
FGFR_GROUP	1	1	1	inf	1
FGFR2	3	2	0.666667	0.906682	1
PIK3CB	1	1	1	inf	1
AURB	31	22	0.709677	1.10818	1
